# A Human Single-cell Atlas Identifies OLR1+ Scar-associated Macrophages as a Therapeutic Target for Chronic Liver Disease

**DOI:** 10.1101/2025.08.27.671899

**Authors:** Eleni Papachristoforou, Kexin Kong, Fabio Colella, Jacky Tam, Juliet Luft, Elena F. Sutherland, Stefan Veizades, Malgorzata Grzelka, Pak Kwan Qiu, Ayma Asif, Ines Battle, Max Hammer, John R. Wilson-Kanamori, George Finney, Ginerva Pistocchi, Alvile Kasarinaite, Gareth-Rhys Jones, Calum C. Bain, Laura J. Pallett, Catalina A. Vallejos, Neil C. Henderson, David C. Hay, Timothy J Kendall, Jonathan A Fallowfield, Prakash Ramachandran

**Affiliations:** Centre for Inflammation Research, Institute for Regeneration and Repair, University of Edinburgh, Edinburgh, United Kingdom; Centre for Cardiovascular Science, University of Edinburgh, UK; Division of Infection and Immunity, Institute of Immunity and Transplantation, University College London, London, United Kingdom; Centre for Regenerative Medicine, Institute for Regeneration and Repair, University of Edinburgh, Edinburgh, United Kingdom; MRC Institute of Genetics and Cancer, University of Edinburgh, Edinburgh, United Kingdom; The Alan Turing Institute, London, United Kingdom; MRC Human Genetics Unit, Institute of Genetics and Cancer, University of Edinburgh, Edinburgh, United Kingdom; Edinburgh Pathology, University of Edinburgh, Edinburgh, United Kingdom

## Abstract

Chronic liver disease (CLD) is a major global healthcare problem. Irrespective of cause, chronic damage to the liver results in fibrosis, which is associated with adverse clinical outcomes. Immune cells, in particular monocyte-derived macrophages (MDMs), are key regulators of fibrosis and represent an attractive therapeutic target for CLD. However, it has remained unclear which specific subpopulation of MDMs drives pro-inflammatory and pro-fibrotic functions in human CLD and how they might be selectively modulated. Here, we generate an annotated human liver single cell atlas from 42 healthy and 35 CLD patients, identifying 125 transcriptionally distinct cellular states. Leveraging large patient and cell numbers, our atlas resolves rare liver cell states and distinguishes two types of disease-expanded scar-associated macrophages (SAMac), including a specific subpopulation with a pro-inflammatory pro-fibrotic phenotype. The scavenger receptor OLR1 was enriched in pro-inflammatory SAMacs and high hepatic OLR1 expression was associated with increased mortality in CLD patients. A corresponding monocyte-derived OLR1+ SAMac subpopulation expanded in a mouse model of CLD and exhibited a pro-inflammatory phenotype based on single-cell RNA-seq, single-cell ATAC-seq, and flow cytometry analyses. Primary human OLR1+ MDMs promoted fibrogenic signalling in multilineage liver spheroid cultures, whilst specific targeting of OLR1 reduced IL-1β production by human macrophages and attenuated myofibroblast activation. Overall, our annotated human liver single-cell atlas provides a valuable reference to study disease-associated cell states in CLD. We utilise this resource to identify a distinct pro-inflammatory subpopulation of SAMacs and highlight OLR1 as a potential therapeutic target to specifically modulate SAMac function and attenuate liver fibrosis.
