## Supplementary Table 16 for "A Human Single-cell Atlas Identifies OLR1+ Scar-associated Macrophages as a Therapeutic Target for Chronic Liver Disease"

### Sheet: Antibody list
	Flow Cytometry (FC)/Fluorescence-Activated Cell Sorting (FACS)
	Name	Dye	Source	Catalogue #	Dilution	Application (s)	Panel
	CD11b	BUV737	BD Biosciences	564443	1:200	FC	Liver		BM-Chimera Liver
	CD11c	BV421	BioLegend	117329	1:100	FC	Liver		BM-Chimera Liver
	CD45	BV510	BioLegend	103138	1:200	FC	Liver	ICFC Liver
	CD45	BV785	BioLegend	109839	1:100	FC				BM-Chimera Blood
	CD45.1	PEDazzle 594	BioLegend	110748	1:100	FC			BM-Chimera Liver
	CD45.2	BV785	BioLegend	109839	1:100	FC			BM-Chimera Liver
	Ly-6C	BV605	BioLegend	128035	1:200	FC	Liver	ICFC Liver	BM-Chimera Liver
	CD24	BV510	BioLegend	101831	1:100	FC
	Siglec F	Biotin	BD Biosciences	567600	1:50	FC	Liver	ICFC Liver	BM-Chimera Liver
	CD3	Biotin	BioLegend	100244	1:50	FC	Liver	ICFC Liver	BM-Chimera Liver
	CD3	eflour450	Invitrogen	48-0032-82	1:100	FC				BM-Chimera Blood
	CD19	eflour450	Invitrogen	48-0193-82	1:100	FC				BM-Chimera Blood
	Nk1.1	eflour450	Invitrogen	48-5941-80	1:100	FC				BM-Chimera Blood
	Ly-6G	BB700	BD Biosciences	566435	1:200	FC				BM-Chimera Blood
	Ly-6C	BV570	BioLegend	128029	1:200	FC				BM-Chimera Blood
	Siglec F	PE	BD Biosciences	E50-2440	1:100	FC				BM-Chimera Blood
	CD11b	APC-Cy7	BioLegend	101226	1:200	FC				BM-Chimera Blood
	CD11c	PE-Cy5	BioLegend	117316	1:100	FC				BM-Chimera Blood
	CD115	PE-Cy7	Invitrogen	25-1152-82	1:100	FC				BM-Chimera Blood
	CD24	BV510	BioLegend	101831	1:100	FC				BM-Chimera Blood
	CD19	Biotin	BioLegend	115504	1:50	FC	Liver	ICFC Liver	BM-Chimera Liver
	Nk1.1	Biotin	BioLegend	108704	1:50	FC	Liver	ICFC Liver	BM-Chimera Liver
	Siglec H	Biotin	Miltenyi	130-112-293	1:50	FC	Liver	ICFC Liver	BM-Chimera Liver
	CD9	Percp-Cy5.5	BioLegend	124817	1:100	FC	Liver		BM-Chimera Liver
	OLR1	PE	R&D	FAB1564P	1:20	FC	Liver	ICFC Liver	BM-Chimera Liver
	Ly-6G	PE-Cy5	BioLegend	127671	1:100	FC	Liver		BM-Chimera Liver
	TIMD4	PE-Cy7	BioLegend	130009	1:200	FC	Liver	ICFC Liver	BM-Chimera Liver
	VSIG4	AF488	Invitrogen	53-5752-82	1:100	FC			BM-Chimera Liver
	CD319	APC	BioLegend	152003	1:100	FC	Liver	ICFC Liver	BM-Chimera Liver
	MHCII	AF700	BioLegend	107622	1:400	FC	Liver	ICFC Liver	BM-Chimera Liver	BM-Chimera Blood
	F4/80	APC-Cy7	BioLegend	123117	1:100	FC	Liver		BM-Chimera Liver
	CD11b	AF488	BioLegend	101219	1:400	FC		ICFC Liver
	Ly-6G	Biotin	BioLegend	127604	1:50	FC		ICFC Liver
	CD9	PEDazzle 594	BioLegend	124822	1:400	FC		ICFC Liver
	F4/80	BV785	BioLegend	123141	1:100	FC		ICFC Liver
	IL-1ß	PerCP-eFlour710	Invitrogen	46-7114-82	1:100	FC		ICFC Liver
	CD9	PE	BioLegend	312105	1:100	FACS
	TIM4	AF647	BioLegend	130007	1:200	FACS
	F4/80	PE/Cy7	BioLegend	123113	1:100	FACS
	CD11b	APC/Cy7	BioLegend	101226	1:100	FACS
	CD45	PEDazzle 594	BioLegend	103145	1:100	FACS
	Ly-6C	PercpCy5.5	BioLegend	128011	1:400	FACS
	Ly-6G	AF488	BioLegend	127625	1:200	FACS
	NK1.1	AF488	BioLegend	108717	1:100	FACS
	CD3	AF488	BioLegend	100212	1:100	FACS
	CD19	AF488	BioLegend	115524	1:200	FACS
	MHCII	BV785	BioLegend	107645	1:400	FACS
	Fluorescent Immunohistochemistry (IHCF)
	OLR1	unconjugated	R&D	AF1798	1:80	IHCF
	CD68	unconjugated	Abcam	ab783	1:50	IHCF
	COL1A1	unconjugated	SouthernBiotech	1310-01	1:300	IHCF
	VCAM1	unconjugated	R&D	MAB8091	1:200	IHCF
	IBA1	unconjugated	Abcam	ab221790	1:1000	IHCF
	Secondary Antibodies
	Donkey anti-Mouse IgG	AF488	ThermoFisher	A32766	1:200	IHCF
	Donkey anti-Rabbit IgG	AF594	ThermoFisher	A32754	1:200	IHCF
	Isotype Antibodies
	Rat IgG2A Antibody	PE	R&D	IC006P	1:20	FC
