## Supplementary Table 17 for "A Human Single-cell Atlas Identifies OLR1+ Scar-associated Macrophages as a Therapeutic Target for Chronic Liver Disease"

### Sheet: Sheet1
	Gene Name	Forward primer	Reverse Primer
	BACTIN	CATGTACGTTGCTATCCAGGC	CTCCTTAATGTCACGCACGAT
	GAPDH	AACAGCGACACCCACTCCTC	CATACCAGGAAATGAGCTTGACAA
	OLR1	GCGACTCTAGGGGTCCTTTG	GTGAGTTAGGTTTGCTTGCTCT
	IL1B	AGCTACGAATCTCCGACCAC	CGTTATCCCATGTGTCGAAGAA
	COL1A1	TCTGCGACAACGGCAAGGTG	GACGCCGGTGGTTTCTTGGT
	COL3A1	AGCTGGAAAGAGTGGTGACAG	CCTTGAGGACCAGGAGCAC
	CD68	CGAGCATCATTCTTTCACCAGCT	ATGAGAGGCAGCAAGATGGACC
	SPP1	CAAATACCCAGATGCTGTGGC	TGGTCATGGCTTTCGTTGGA
	TTR	CGTGCATGTGTTCAGAAAGGCTG	CTCCTCAGTTGTGAGCCCATGC
