## Supplementary Table 1 for "A Human Single-cell Atlas Identifies OLR1+ Scar-associated Macrophages as a Therapeutic Target for Chronic Liver Disease"

### Sheet: Sheet1
	patientID	patient_orignal_ID	study	sex	age	disease_status	aetiology
1	afc_p1	PBC001	Andrews	Female	Unknown	CLD	PBC
2	afc_p10	PSC033	Andrews	Female	Unknown	CLD	PSC
3	afc_p2	PBC005	Andrews	Female	Unknown	CLD	PBC
4	afc_p3	PSC005	Andrews	Male	Unknown	CLD	PSC
5	afc_p4	PSC012	Andrews	Male	Unknown	CLD	PSC
6	afc_p5	PSC014	Andrews	Male	Unknown	CLD	PSC
7	afc_p6	PSC016	Andrews	Male	Unknown	CLD	PSC
8	afc_p7	PSC018	Andrews	Female	Unknown	CLD	PSC
9	afc_p8	PSC019	Andrews	Female	Unknown	CLD	PSC
10	afc_p9	PSC024	Andrews	Female	Unknown	CLD	PSC
11	ahc_p1	C46	Andrews	Female	30-60	healthy	None
12	ahc_p10	C58	Andrews	Male	30-60	healthy	None
13	ahc_p11	C59	Andrews	Male	0-30	healthy	None
14	ahc_p12	C61	Andrews	Male	30-60	healthy	None
15	ahc_p13	C63	Andrews	Female	30-60	healthy	None
16	ahc_p14	C64	Andrews	Male	0-30	healthy	None
17	ahc_p15	C66	Andrews	Female	30-60	healthy	None
18	ahc_p16	C68	Andrews	Female	60-90	healthy	None
19	ahc_p17	C69	Andrews	Male	0-30	healthy	None
20	ahc_p18	C70	Andrews	Female	30-60	healthy	None
21	ahc_p2	C48	Andrews	Male	30-60	healthy	None
22	ahc_p3	C49	Andrews	Female	30-60	healthy	None
23	ahc_p4	C50	Andrews	Female	30-60	healthy	None
24	ahc_p5	C51	Andrews	Female	30-60	healthy	None
25	ahc_p6	C52	Andrews	Male	30-60	healthy	None
26	ahc_p7	C53	Andrews	Male	30-60	healthy	None
27	ahc_p8	C54	Andrews	Female	60-90	healthy	None
28	ahc_p9	C56	Andrews	Female	60-90	healthy	None
29	bfc_p1	8	Buonomo	Female	Unknown	CLD	Unknown
30	bfc_p2	9	Buonomo	Female	Unknown	CLD	Unknown
31	bfc_p3	10	Buonomo	Female	Unknown	CLD	Unknown
32	bfc_p4	11	Buonomo	Male	Unknown	CLD	Unknown
33	bfc_p5	12	Buonomo	Male	Unknown	CLD	Unknown
34	bhc_p1	1	Buonomo	Female	Unknown	healthy	None
35	bhc_p2	2	Buonomo	Female	Unknown	healthy	None
36	bhc_p3	3	Buonomo	Female	Unknown	healthy	None
37	bhc_p4	4	Buonomo	Female	Unknown	healthy	None
38	bhc_p5	5	Buonomo	Male	Unknown	healthy	None
39	bhc_p6	6	Buonomo	Female	Unknown	healthy	None
40	bhc_p7	7	Buonomo	Male	Unknown	healthy	None
41	gfc_p1	H14	Guilliams	Female	70-79	CLD	MASLD
42	gfc_p2	H21	Guilliams	Female	70-79	CLD	Unknown
43	gfc_p3	H23	Guilliams	Female	70-79	CLD	Unknown
44	gfc_p4	H25	Guilliams	Female	40-49	CLD	MASLD
45	ghc_p1	H07	Guilliams	Female	40-49	healthy	None
46	ghc_p2	H10	Guilliams	Male	40-49	healthy	None
47	ghc_p3	H22	Guilliams	Female	50-59	healthy	None
48	mhc_p1	P1TLH	MacParland	Male	40-49	healthy	None
49	mhc_p2	P2TLH	MacParland	Male	60-69	healthy	None
50	mhc_p3	P3TLH	MacParland	Female	40-49	healthy	None
51	mhc_p4	P4TLH	MacParland	Male	20-29	healthy	None
52	mhc_p5	P5TLH	MacParland	Male	20-29	healthy	None
53	pdc_p1	3	Poch	Male	50-59	CLD	PSC
54	pdc_p10	1	Poch	Female	60-69	CLD	PSC
55	pdc_p11	2	Poch	Male	40-49	CLD	PSC
56	pdc_p2	4	Poch	Male	40-49	CLD	PSC
57	pdc_p3	15	Poch	Male	30-39	CLD	PSC
58	pdc_p4	Unknown	Poch	Male	Unknown	CLD	PSC
59	pdc_p5	Unknown	Poch	Female	Unknown	CLD	PSC
60	pdc_p6	Unknown	Poch	Male	Unknown	CLD	PSC
61	pdc_p7	16	Poch	Male	60-69	CLD	PSC
62	pdc_p8	17	Poch	Male	60-69	CLD	PSC
63	pdc_p9	5	Poch	Female	40-49	CLD	PSC
64	rfc_p1	Cirrhotic_1	Ramachandran	Female	Unknown	CLD	MASLD
65	rfc_p2	Cirrhotic_2	Ramachandran	Male	Unknown	CLD	ALD
66	rfc_p3	Cirrhotic_3	Ramachandran	Male	Unknown	CLD	ALD
67	rfc_p4	Cirrhotic_4	Ramachandran	Male	Unknown	CLD	MASLD
68	rfc_p5	Cirrhotic_5	Ramachandran	Female	Unknown	CLD	PBC
69	rhc_p1	Healthy_1	Ramachandran	Male	Unknown	healthy	None
70	rhc_p2	Healthy_2	Ramachandran	Male	Unknown	healthy	None
71	rhc_p3	Healthy_3	Ramachandran	Male	Unknown	healthy	None
72	rhc_p4	Healthy_4	Ramachandran	Female	Unknown	healthy	None
73	rhc_p5	Healthy_5	Ramachandran	Male	Unknown	healthy	None
74	zfc_p1	D 1	Zhang	Male	30-39	CLD	Unknown
75	zfc_p2	D 2	Zhang	Male	40-49	CLD	Unknown
76	zhc_p1	H 1	Zhang	Female	30-39	healthy	None
77	zhc_p2	H 2	Zhang	Female	40-49	healthy	None
